# The Batten disease gene product CLN6 is a glycerophosphoglycerol epimerase that establishes *S,S*-BMP stereochemistry

**DOI:** 10.64898/2026.10.07.757477

**Authors:** Zhijun Zhu, Jian Xiong, Ibrahim Maaz, Matthew J. Matrongolo, Ali Goochani, Chetan Chilkunda, Xuejun Peng, Anish Alur, Christian Porsen, Angela Schulz, Susan L. Cotman, Natalia Gomez-Ospina, Monther Abu-Remaileh

## Abstract

Bis(monoacylglycero)phosphate (BMP), a lysosomal phospholipid essential for lipid catabolism and cholesterol clearance, has a noncanonical *S,S* glycerol configuration found in no other mammalian phospholipid, a feature necessary for its stability in the lysosome. How cells invert glycerol stereochemistry to build *S,S*-BMP has remained unexplained since this configuration was discovered five decades ago. Here, we show that the endoplasmic reticulum-resident Batten disease protein CLN6 is a Ca^2+^-dependent epimerase that isomerizes glycerophosphoglycerol (GPG) from *R,S*-GPG to *S,S*-GPG. CLN6-deficient cells, mouse tissues, and patient samples predominantly contain *R,S*-GPG, *S,R*-lysophosphatidylglycerol (LPG), and *R,S*-BMP instead of their *S,S* counterparts, with a net depletion of BMP. Purified CLN6 catalyzes GPG epimerization in vitro, an activity abolished by a pathogenic substitution in its substrate-binding pocket. Consistently, exogenous *S,S*-GPG restores BMP synthesis and relieves lipid storage in *CLN6*-null cells. Our work establishes stereochemical commitment upstream of acylation, placing CLN6, CLN8, and CLN5 in sequence in BMP biosynthesis and unifying the lipid defect across these neurodegenerative disorders.
