## Supplemental Table 2 for "The Batten disease gene product CLN6 is a glycerophosphoglycerol epimerase that establishes *S,S*-BMP stereochemistry"

### Sheet: Info
Supplementary Table 2: MRM transitions for targeted analysis of unlabeled BMP, LPG, and PG.
The precursor and product ions monitored during label-free targeted lipidomics experiments are listed.

### Sheet: Table S2 MRM Table_label-free
Compound group	Compound name	Compound formula	Ion species	CAS	z	Monoisotopic mass	ISTD?	Precursor m/z	MS1 res	Product m/z	MS2 res	Dwell (ms)	Fragmentor (V)	CAV (V)	CE (V)	iFunnel mode	Polarity
BMPNH4	BMP 14:0_18:1				1		FALSE	738.6	Unit	285.3	Unit	10	166	5	27	Standard	Positive
BMPNH4	BMP 14:0_18:1				1		FALSE	738.6	Unit	339.3	Unit	10	166	5	27	Standard	Positive
BMPNH4	BMP 16:0_16:1				1		FALSE	738.5	Unit	311.5	Unit	10	166	5	27	Standard	Positive
BMPNH4	BMP 16:0_16:1				1		FALSE	738.5	Unit	313.5	Unit	10	166	5	27	Standard	Positive
BMPNH4	BMP 16:0_18:1				1		FALSE	766.6	Unit	313.5	Unit	10	166	5	27	Standard	Positive
BMPNH4	BMP 16:0_18:1				1		FALSE	766.6	Unit	339.3	Unit	10	166	5	27	Standard	Positive
BMPNH4	BMP 16:0_22:6				1		FALSE	812.5	Unit	313.5	Unit	10	166	5	27	Standard	Positive
BMPNH4	BMP 16:0_22:6				1		FALSE	812.5	Unit	385.3	Unit	10	166	5	27	Standard	Positive
BMPNH4	BMP 16:1_16:1				1		FALSE	736.5	Unit	311.5	Unit	10	166	5	27	Standard	Positive
BMPNH4	BMP 16:1_18:1				1		FALSE	764.5	Unit	311.5	Unit	10	166	5	27	Standard	Positive
BMPNH4	BMP 16:1_18:1				1		FALSE	764.5	Unit	339.3	Unit	10	166	5	27	Standard	Positive
BMPNH4	BMP 16:1_18:2				1		FALSE	762.5	Unit	311.5	Unit	10	166	5	27	Standard	Positive
BMPNH4	BMP 16:1_18:2				1		FALSE	762.5	Unit	337.3	Unit	10	166	5	27	Standard	Positive
BMPNH4	BMP 16:1_22:6				1		FALSE	810.5	Unit	311.3	Unit	10	166	5	27	Standard	Positive
BMPNH4	BMP 16:1_22:6				1		FALSE	810.5	Unit	385.3	Unit	10	166	5	27	Standard	Positive
BMPNH4	BMP 18:0_18:1				1		FALSE	794.6	Unit	339.3	Unit	10	166	5	27	Standard	Positive
BMPNH4	BMP 18:0_18:1				1		FALSE	794.6	Unit	341.3	Unit	10	166	5	27	Standard	Positive
BMPNH4	BMP 18:1_18:1				1		FALSE	792.6	Unit	339.3	Unit	10	166	5	27	Standard	Positive
BMPNH4	BMP 18:1_18:2				1		FALSE	790.6	Unit	337.3	Unit	10	166	5	27	Standard	Positive
BMPNH4	BMP 18:1_18:2				1		FALSE	790.6	Unit	339.3	Unit	10	166	5	27	Standard	Positive
BMPNH4	BMP 18:1_20:1				1		FALSE	820.6	Unit	339.3	Unit	10	166	5	27	Standard	Positive
BMPNH4	BMP 18:1_20:1				1		FALSE	820.6	Unit	367.3	Unit	10	166	5	27	Standard	Positive
BMPNH4	BMP 18:1_20:2				1		FALSE	818.6	Unit	339.3	Unit	10	166	5	27	Standard	Positive
BMPNH4	BMP 18:1_20:2				1		FALSE	818.6	Unit	365.3	Unit	10	166	5	27	Standard	Positive
BMPNH4	BMP 18:1_20:3				1		FALSE	816.6	Unit	339.3	Unit	10	166	5	27	Standard	Positive
BMPNH4	BMP 18:1_20:3				1		FALSE	816.6	Unit	363.3	Unit	10	166	5	27	Standard	Positive
BMPNH4	BMP 18:1_20:4				1		FALSE	814.6	Unit	339.3	Unit	10	166	5	27	Standard	Positive
BMPNH4	BMP 18:1_20:4				1		FALSE	814.6	Unit	361.3	Unit	10	166	5	27	Standard	Positive
BMPNH4	BMP 18:1_22:2				1		FALSE	846.6	Unit	339.3	Unit	10	166	5	27	Standard	Positive
BMPNH4	BMP 18:1_22:2				1		FALSE	846.6	Unit	393.3	Unit	10	166	5	27	Standard	Positive
BMPNH4	BMP 18:1_22:3				1		FALSE	844.6	Unit	339.3	Unit	10	166	5	27	Standard	Positive
BMPNH4	BMP 18:1_22:3				1		FALSE	844.6	Unit	391.3	Unit	10	166	5	27	Standard	Positive
BMPNH4	BMP 18:1_22:4				1		FALSE	842.6	Unit	339.3	Unit	10	166	5	27	Standard	Positive
BMPNH4	BMP 18:1_22:4				1		FALSE	842.6	Unit	389.3	Unit	10	166	5	27	Standard	Positive
BMPNH4	BMP 18:1_22:5				1		FALSE	840.6	Unit	339.3	Unit	10	166	5	27	Standard	Positive
BMPNH4	BMP 18:1_22:5				1		FALSE	840.6	Unit	387.3	Unit	10	166	5	27	Standard	Positive
BMPNH4	BMP 18:1_22:6				1		FALSE	838.6	Unit	339.3	Unit	10	166	5	27	Standard	Positive
BMPNH4	BMP 18:1_22:6				1		FALSE	838.6	Unit	385.3	Unit	10	166	5	27	Standard	Positive
BMPNH4	BMP 18:2_18:2				1		FALSE	788.5	Unit	337.3	Unit	10	166	5	27	Standard	Positive
BMPNH4	BMP 18:2_20:3				1		FALSE	814.6	Unit	337.3	Unit	10	166	5	27	Standard	Positive
BMPNH4	BMP 18:2_20:3				1		FALSE	814.6	Unit	363.3	Unit	10	166	5	27	Standard	Positive
BMPNH4	BMP 18:2_22:6				1		FALSE	836.5	Unit	337.3	Unit	10	166	5	27	Standard	Positive
BMPNH4	BMP 18:2_22:6				1		FALSE	836.5	Unit	385.3	Unit	10	166	5	27	Standard	Positive
BMPNH4	BMP 20:4_22:6				1		FALSE	860.5	Unit	361.3	Unit	10	166	5	27	Standard	Positive
BMPNH4	BMP 20:4_22:6				1		FALSE	860.5	Unit	385.3	Unit	10	166	5	27	Standard	Positive
BMPNH4	BMP 20:5_22:6				1		FALSE	858.5	Unit	359.3	Unit	10	166	5	27	Standard	Positive
BMPNH4	BMP 20:5_22:6				1		FALSE	858.5	Unit	385.3	Unit	10	166	5	27	Standard	Positive
BMPNH4	BMP 22:5_22:5				1		FALSE	888.6	Unit	387.3	Unit	10	166	5	27	Standard	Positive
BMPNH4	BMP 22:5_22:6				1		FALSE	886.6	Unit	385.3	Unit	10	166	5	27	Standard	Positive
BMPNH4	BMP 22:5_22:6				1		FALSE	886.6	Unit	387.3	Unit	10	166	5	27	Standard	Positive
BMPNH4	BMP 22:6_22:6				1		FALSE	884.5	Unit	385.3	Unit	10	166	5	27	Standard	Positive
LPG	LPG 16:0				1		FALSE	483.3	Unit	255.2	Unit	10	166	5	32	Standard	Negative
LPG	LPG 18:0				1		FALSE	511.3	Unit	283.2	Unit	10	166	5	32	Standard	Negative
LPG	LPG 18:1	C24H47O9P	(M-H)-		1		FALSE	509.3	Unit	281.2	Unit	10	166	5	32	Standard	Negative
LPG	LPG 18:2				1		FALSE	507.3	Unit	279.2	Unit	10	166	5	32	Standard	Negative
LPG	LPG 20:4				1		FALSE	531.3	Unit	303.2	Unit	10	166	5	32	Standard	Negative
LPG	LPG 22:4				1		FALSE	559.3	Unit	331.2	Unit	10	166	5	32	Standard	Negative
LPG	LPG 22:5				1		FALSE	557.3	Unit	329.2	Unit	10	166	5	32	Standard	Negative
LPG	LPG 22:6				1		FALSE	555.3	Unit	327.2	Unit	10	166	5	32	Standard	Negative
PC	PC 15:0_18:1(d7)				1		FALSE	753.6	Unit	86.1	Unit	10	166	5	50	Standard	Positive
PC	PC 15:0_18:1(d7)				1		FALSE	753.6	Unit	125	Unit	10	166	5	50	Standard	Positive
PC	PC 15:0_18:1(d7)				1		FALSE	753.6	Unit	184.1	Unit	10	166	5	50	Standard	Positive
PC	PC 36:2				1		FALSE	786.6	Unit	104.1	Unit	10	166	5	24	Standard	Positive
PC	PC 34:1				1		FALSE	760.6	Unit	86.1	Unit	10	166	5	50	Standard	Positive
PC	PC 34:1				1		FALSE	760.6	Unit	124.9	Unit	10	166	5	50	Standard	Positive
PG NH4	PG 30:0				1		FALSE	712.4	Unit	523.4	Unit	10	166	5	9	Standard	Positive
PG NH4	PG 32:0				1		FALSE	740.5	Unit	551.5	Unit	10	166	5	9	Standard	Positive
PG NH4	PG 32:1				1		FALSE	738.6	Unit	549.5	Unit	10	166	5	9	Standard	Positive
PG NH4	PG 32:2				1		FALSE	736.5	Unit	547.5	Unit	10	166	5	9	Standard	Positive
PG NH4	PG 34:0				1		FALSE	768.5	Unit	579.5	Unit	10	166	5	9	Standard	Positive
PG NH4	PG 34:1				1		FALSE	766.6	Unit	577.5	Unit	10	166	5	9	Standard	Positive
PG NH4	PG 34:2				1		FALSE	764.5	Unit	575.5	Unit	10	166	5	9	Standard	Positive
PG NH4	PG 34:3				1		FALSE	762.5	Unit	573.5	Unit	10	166	5	9	Standard	Positive
PG NH4	PG 36:1				1		FALSE	794.6	Unit	605.5	Unit	10	166	5	9	Standard	Positive
PG NH4	PG 36:2				1		FALSE	792.6	Unit	603.5	Unit	10	166	5	9	Standard	Positive
PG NH4	PG 36:3				1		FALSE	790.6	Unit	601.5	Unit	10	166	5	9	Standard	Positive
PG NH4	PG 36:4				1		FALSE	788.6	Unit	599.5	Unit	10	166	5	9	Standard	Positive
PG NH4	PG 38:1				1		FALSE	822.6	Unit	633.5	Unit	10	166	5	9	Standard	Positive
PG NH4	PG 38:2				1		FALSE	820.6	Unit	631.5	Unit	10	166	5	9	Standard	Positive
PG NH4	PG 38:3				1		FALSE	818.6	Unit	629.6	Unit	10	166	5	9	Standard	Positive
PG NH4	PG 38:4				1		FALSE	816.6	Unit	627.5	Unit	10	166	5	9	Standard	Positive
PG NH4	PG 38:5				1		FALSE	814.6	Unit	625.5	Unit	10	166	5	9	Standard	Positive
PG NH4	PG 38:7				1		FALSE	810.5	Unit	621.5	Unit	10	166	5	9	Standard	Positive
PG NH4	PG 40:2				1		FALSE	848.6	Unit	659.5	Unit	10	166	5	9	Standard	Positive
PG NH4	PG 40:3				1		FALSE	846.6	Unit	657.5	Unit	10	166	5	9	Standard	Positive
PG NH4	PG 40:5				1		FALSE	842.6	Unit	653.5	Unit	10	166	5	9	Standard	Positive
PG NH4	PG 40:6				1		FALSE	840.6	Unit	651.5	Unit	10	166	5	9	Standard	Positive
PG NH4	PG 40:7				1		FALSE	838.6	Unit	649.5	Unit	10	166	5	9	Standard	Positive
PG NH4	PG 40:8				1		FALSE	836.5	Unit	647.5	Unit	10	166	5	9	Standard	Positive
PG NH4	PG 15:0_18:1(d7)				1		FALSE	759.6	Unit	570.5	Unit	10	166	5	9	Standard	Positive
