## Supplemental Table 3 for "The Batten disease gene product CLN6 is a glycerophosphoglycerol epimerase that establishes *S,S*-BMP stereochemistry"

### Sheet: Info
Supplementary Table 3: MRM transitions for targeted analysis of derivatized BMP, LPG, and PG.
The precursor and product ions monitored for targeted analysis of derivatized species are listed.

### Sheet: Tbale S3 MRM table_derivatized
Compound group	Compound name	Compound formula	Ion species	CAS	z	Monoisotopic mass	ISTD?	Precursor m/z	MS1 res	Product m/z	MS2 res	Dwell (ms)	Fragmentor (V)	CAV (V)	CE (V)	iFunnel mode	Polarity
BMP_4PCA_H	BMP 18:1_18:1(d5)_2tag		M+H		1	989.58	FALSE	990.6	Unit	444.3	Unit	20	166	5	27	Standard	Positive
BMP_4PCA_H	BMP 18:1_18:1(d5)_2tag		M+H		1	989.58	FALSE	990.6	Unit	449.3	Unit	20	166	5	27	Standard	Positive
BMP_4PCA_H	BMP 18:1_18:1_2tag		M+H		1	984.58	FALSE	985.6	Unit	444.3	Unit	20	166	5	27	Standard	Positive
BMP_4PCA_H	BMP 18:2_18:1_2tag		M+H		1	982.58	FALSE	983.6	Unit	442.3	Unit	20	166	5	27	Standard	Positive
BMP_4PCA_H	BMP 18:2_18:1_2tag		M+H		1	982.58	FALSE	983.6	Unit	444.3	Unit	20	166	5	27	Standard	Positive
BMP_4PCA_H	BMP 22:6_22:6(d5)_2tag		M+H		1	1081.58	FALSE	1082.6	Unit	490.3	Unit	20	166	5	27	Standard	Positive
BMP_4PCA_H	BMP 22:6_22:6(d5)_2tag		M+H		1	1081.58	FALSE	1082.6	Unit	495.3	Unit	20	166	5	27	Standard	Positive
BMP_4PCA_H	BMP 22:6_22:6_2tag		M+H		1	1076.55	FALSE	1077.6	Unit	490.3	Unit	20	166	5	27	Standard	Positive
GPG_4PCA_H	d5_GPG_4tag		M+H		1	671.14	FALSE	672.1	Unit	285.1	Unit	10	166	5	27	Standard	Positive
GPG_4PCA_H	d5_GPG_4tag		M+H		1	671.14	FALSE	672.1	Unit	290.1	Unit	10	166	5	27	Standard	Positive
GPG_4PCA_H	GPG_4tag		M+H		1	666.14	FALSE	667.1	Unit	285.1	Unit	10	166	5	27	Standard	Positive
LPG_4PCA_H	LPG 18:1(d5)_acyl_3tag		M+H		1	830.36	FALSE	831.4	Unit	285.1	Unit	20	166	5	27	Standard	Positive
LPG_4PCA_H	LPG 18:1(d5)_acyl_3tag		M+H		1	830.36	FALSE	831.4	Unit	449.3	Unit	20	166	5	27	Standard	Positive
LPG_4PCA_H	LPG 18:1(d5)_gly_3tag		M+H		1	830.36	FALSE	831.4	Unit	290.1	Unit	20	166	5	27	Standard	Positive
LPG_4PCA_H	LPG 18:1(d5)_gly_3tag		M+H		1	830.36	FALSE	831.4	Unit	444.3	Unit	20	166	5	27	Standard	Positive
LPG_4PCA_H	LPG 18:1_3tag		M+H		1	825.36	FALSE	826.4	Unit	285.1	Unit	20	166	5	27	Standard	Positive
LPG_4PCA_H	LPG 18:1_3tag		M+H		1	825.36	FALSE	826.4	Unit	444.3	Unit	20	166	5	27	Standard	Positive
LPG_4PCA_H	LPG 18:2_3tag		M+H		1	823.34	FALSE	824.4	Unit	285.1	Unit	20	166	5	27	Standard	Positive
LPG_4PCA_H	LPG 18:2_3tag		M+H		1	823.34	FALSE	824.4	Unit	442.3	Unit	20	166	5	27	Standard	Positive
LPG_4PCA_H	LPG 22:6(d5)_acyl_3tag		M+H		1	876.38	FALSE	877.4	Unit	285.1	Unit	20	166	5	27	Standard	Positive
LPG_4PCA_H	LPG 22:6(d5)_acyl_3tag		M+H		1	876.38	FALSE	877.4	Unit	495.3	Unit	20	166	5	27	Standard	Positive
LPG_4PCA_H	LPG 22:6(d5)_gly_3tag		M+H		1	876.38	FALSE	877.4	Unit	290.1	Unit	20	166	5	27	Standard	Positive
LPG_4PCA_H	LPG 22:6(d5)_gly_3tag		M+H		1	876.38	FALSE	877.4	Unit	490.3	Unit	20	166	5	27	Standard	Positive
LPG_4PCA_H	LPG 22:6_3tag		M+H		1	871.34	FALSE	872.4	Unit	285.1	Unit	20	166	5	27	Standard	Positive
LPG_4PCA_H	LPG 22:6_3tag		M+H		1	871.34	FALSE	872.4	Unit	490.3	Unit	20	166	5	27	Standard	Positive
PC_H	PC 16:0_18:1	C42H82NO8P	M+H		1	759.58	TRUE	760.6	Unit	86.1	Unit	20	166	5	27	Standard	Positive
PC_H	PC(15:0_18:1d7)		M+H		1	752.6	TRUE	753.6	Unit	86.1	Unit	20	166	5	50	Standard	Positive
PG_4PCA_H	PG 15:0_18:1(d7)_2tags		M+H		1	951.6	TRUE	952.6	Unit	285.1	Unit	20	166	5	27	Standard	Positive
PG_4PCA_H	PG 15:0_18:1(d7)_2tags		M+H		1	951.6	TRUE	952.6	Unit	570.5	Unit	20	166	5	27	Standard	Positive
PG_4PCA_H	PG 18:1_18:1(d5)_acyl_2tag		M+H		1	989.58	FALSE	990.6	Unit	285.1	Unit	20	166	5	27	Standard	Positive
PG_4PCA_H	PG 18:1_18:1(d5)_acyl_2tag		M+H		1	989.58	FALSE	990.6	Unit	608.5	Unit	20	166	5	27	Standard	Positive
PG_4PCA_H	PG 18:1_18:1(d5)_gly_2tag		M+H		1	989.58	FALSE	990.6	Unit	290.1	Unit	20	166	5	27	Standard	Positive
PG_4PCA_H	PG 18:1_18:1(d5)_gly_2tag		M+H		1	989.58	FALSE	990.6	Unit	603.5	Unit	20	166	5	27	Standard	Positive
PG_4PCA_H	PG 18:1_18:1_2tag		M+H		1	984.58	FALSE	985.6	Unit	285.1	Unit	20	166	5	27	Standard	Positive
PG_4PCA_H	PG 18:1_18:1_2tag		M+H		1	984.58	FALSE	985.6	Unit	603.5	Unit	20	166	5	27	Standard	Positive
PG_4PCA_H	PG 22:6_22:6(d5)_acyl_2tag		M+H		1	1081.58	FALSE	1082.6	Unit	285.1	Unit	20	166	5	27	Standard	Positive
PG_4PCA_H	PG 22:6_22:6(d5)_acyl_2tag		M+H		1	1081.58	FALSE	1082.6	Unit	713.5	Unit	20	166	5	27	Standard	Positive
PG_4PCA_H	PG 22:6_22:6(d5)_gly_2tag		M+H		1	1081.58	FALSE	1082.6	Unit	290.1	Unit	20	166	5	27	Standard	Positive
PG_4PCA_H	PG 22:6_22:6(d5)_gly_2tag		M+H		1	1081.58	FALSE	1082.6	Unit	708.5	Unit	20	166	5	27	Standard	Positive
PG_4PCA_H	PG 22:6_22:6_2tag		M+H		1	1089.61	FALSE	1090.6	Unit	285.1	Unit	20	166	5	27	Standard	Positive
PG_4PCA_H	PG 22:6_22:6_2tag		M+H		1	1089.61	FALSE	1090.6	Unit	708.5	Unit	20	166	5	27	Standard	Positive
